# Circular *ANRIL* isoforms switch from repressors to activators of *p15/CDKN2B* expression during RAF1 oncogene-induced senescence

**DOI:** 10.1101/2020.04.28.065888

**Authors:** Lisa Muniz, Sandra Lazorthes, Maxime Delmas, Julien Ouvrard, Marion Aguirrebengoa, Didier Trouche, Estelle Nicolas

## Abstract

Long non-coding RNAs (ncRNAs) are major regulators of gene expression and cell fate. The *INK4* locus encodes the tumour suppressor proteins p15^INK4b^, p16^INK4a^ and p14^ARF^ required for cell cycle arrest and whose expression increases during senescence. *ANRIL* is a ncRNA antisense to the *p15* gene. In proliferative cells, *ANRIL* prevents senescence by repressing *INK4* genes through the recruitment of Polycomb-group proteins. In models of replicative and RASval12 oncogene-induced senescence (OIS), the expression of *ANRIL* and Polycomb proteins decreases, thus allowing *INK4* derepression. Here, we found in a model of RAF1 OIS that *ANRIL* expression rather increases, due in particular to an increased stability. This led us to search for circular *ANRIL* isoforms, as circular RNAs are rather stable species. We found that the expression of two circular *ANRIL* increases in several OIS models (RAF1, MEK1 and BRAF). In proliferative cells, they repress *p15* expression, while in RAF1 OIS, they promote full induction of *p15, p16* and *p14*^*ARF*^ expression. Further analysis of one of these circular *ANRIL* shows that it interacts with Polycomb proteins and decreases EZH2 Polycomb protein localization and H3K27me3 at the *p15* and *p16* promoters, respectively. We propose that changes in the ratio between Polycomb proteins and circular *ANRIL* isoforms allow these isoforms to switch from repressors of *p15* gene to activators of all *INK4* genes in RAF1 OIS. Our data reveal that regulation of *ANRIL* expression depends on the senescence inducer and underline the importance of circular *ANRIL* in the regulation of *INK4* gene expression and senescence.
