## Supplementary Table 1 for "Circular *ANRIL* isoforms switch from repressors to activators of *p15/CDKN2B* expression during RAF1 oncogene-induced senescence"

### Sheet: Feuil1
Supplementary Table 1
ANRIL locus-plus strand
		Number of spliced reads
Splicing junctions		RNA-seq #1		RNA-seq #2
Splicing Length (bp)	Junction Chr9-Start_Chr-End	Prolif	Sen	Prolif	Sen	Splicing ANRIL locus
16965	21995162_22012127	5	1	3	0	e1-i1
34270	21995162_22029432	0	12	3	7	e1-e2
51588	21995162_22046750	1	2	0	2	e1-e5
300	22046450_22046750	0	5	0	9	e4-e5
2204	22046901_22049105	5	33	0	15	e5-e6
7022	22049229_22056251	1	6	1	15	e6-e7
48028	22049229_22097257	1	0	1	1	e6-e16
5564	22056388_22061952	0	1	0	3	e7-e9
7555	22056388_22063943	0	4	1	3	e7-e10
40869	22056388_22097257	0	1	0	1	e7-e16
3901	22092470_22096371	0	2	0	2	e14-e15
742	22096515_22097257	0	5	0	5	e15-e16
14954	22097365_22112319	0	4	2	3	e16-e17
4843	22113800_22118643	0	2	0	2	e18-e19
1431	22118768_22120199	0	2	0	8	e19-e20
92	22120411_22120503	0	1	1	10	e20-e21
		Number of spliced reads
Circular junctions		RNA-seq #1		RNA-seq #2
Splicing Length (bp)	Junction Chr9-Start_Chr-End	Prolif	Sen	Prolif	Sen	Splicing ANRIL locus	Exact match	GTAG
51048	22097364_22046316	0	1	0	2	e16-e4	yes	yes
17268	22064018_22046750	0	0	0	2	e10-e5	yes	yes
1187	22057532_22056345	2	2	0	0	i7-e7	no	yes
26955	22056387_22029432	0	0	0	1	e7-e2	yes	yes
67932	22097364_22029432	0	0	0	1	e16-e2	yes	yes
81086	22127402_22046316	0	0	0	1	intg-e4	no	yes
9637	22056387_22046750	0	0	0	1	e7-e5	yes	yes
74342	22120658_22046316	1	0	0	0	e21-e4	no	yes
