## Supplementary Table 2 for "Circular *ANRIL* isoforms switch from repressors to activators of *p15/CDKN2B* expression during RAF1 oncogene-induced senescence"

### Sheet: Feuil1
Row.names	baseMean	log2FoldChange	padj
NT5C1A	8.42993	-4.35258	0.0188755
SERPINA5	16.4151	-4.14663	0.00268259
ANO1	14.9645	-3.68919	1.96182e-05
DTX1	58.5443	-3.59913	2.59835e-09
IL17RB	12.9562	-3.54512	0.000181491
TMPRSS2	43.8649	-3.53905	0.000120811
GFRA2	5.59727	-3.44105	0.0499131
GRIK4	31.1956	-3.41324	2.0559e-06
TNFSF11	26.4764	-3.40413	0.000104544
BMP10	7.04815	-3.31691	0.0280567
ADGRF5	10.5824	-3.31113	0.00281533
SPNS2	12.3652	-3.19568	0.00458351
PTGFRN	17.729	-3.19412	0.000855849
KRT3	31.7705	-3.19065	4.77915e-06
PCSK6	27.8205	-3.18717	2.61134e-05
KCNH6	332.147	-3.18348	4.15177e-12
HTR1D	17.9923	-3.16543	0.00163259
LOC101927229	77.9005	-3.07371	5.27764e-09
PDZD2	167.711	-3.05057	1.50204e-10
PLEKHB1	6.73533	-3.02769	0.0230163
F2RL2	479.228	-3.00927	1.7106e-15
LCN1	25.9346	-2.98042	0.00235439
RHOJ	22.1805	-2.96345	4.11014e-06
IL2RG	6.42753	-2.94759	0.0254983
OBP2A	66.6869	-2.92477	3.62598e-06
SLC16A12	8.75257	-2.86008	0.0228823
CX3CL1	47.5724	-2.83289	5.42473e-05
ACTBL2	13.2017	-2.82393	0.00662255
COLEC10	354.068	-2.80993	3.15162e-26
TSPAN11	16.0707	-2.80747	0.00580434
OPCML	20.2643	-2.75852	0.00206944
ATP12A	11.1618	-2.68271	0.0171776
BMP8B	8.65411	-2.64273	0.025441
ZG16B	13.7686	-2.63786	0.014156
UBXN10	10.1235	-2.57605	0.00919549
LMCD1	60.5428	-2.52543	9.687e-08
MED12L	463.981	-2.5008	2.3156e-12
TMEM97	93.8749	-2.47717	7.7725e-16
EFCC1	15.6486	-2.47346	0.0241683
NSG1	16.1656	-2.461	0.00366403
CALCRL	30.6768	-2.45859	1.54094e-05
DLL4	314.796	-2.3603	1.23123e-20
ENTPD1	11.4187	-2.35683	0.0200965
MRVI1	317.869	-2.33942	6.83552e-08
IL21R	61.771	-2.33732	0.00614964
APLN	381.82	-2.3263	8.14003e-23
LONRF2	207.179	-2.31943	3.51957e-13
MEGF10	121.934	-2.26206	0.00995876
ALPL	24.08	-2.21256	8.86851e-05
SCAMP5	21.0764	-2.21057	0.0224327
SLC7A8	162.187	-2.20891	2.67816e-13
DNAH10	14.0653	-2.19429	0.024629
INSC	466.102	-2.18885	1.4568e-24
PALMD	67.8052	-2.14223	0.0022641
ITK	13.9616	-2.0756	0.0394097
MCEMP1	23.643	-2.06337	0.00972085
SH3PXD2A-AS1	22.7924	-2.0462	0.00651795
TMEM151B	19.2357	-2.00199	0.000961846
ARHGDIB	30.7776	-1.97993	5.1384e-05
PAEP	4353.79	-1.97536	0.000555983
ACTA2	1146.16	-1.95672	7.93235e-11
C11orf44	18.9377	-1.94553	0.0173288
HEYL	99.9794	-1.94142	0.0461006
EGLN3	72.4631	-1.94126	4.68076e-05
LOC100506175	73.1333	-1.9409	4.21478e-06
SLCO2A1	19.1087	-1.94008	0.0127593
OTUB2	1368.54	-1.93957	2.0691e-16
INHBB	53.5205	-1.92419	6.50225e-08
KRT17	69.8832	-1.91364	3.85452e-06
TTC9	29.9911	-1.90716	0.0461732
ZNF483	32.8694	-1.89094	0.000257159
PDE5A	581.384	-1.86095	1.85088e-06
OLFM2	194.688	-1.85467	0.0182421
SIGLEC17P	185.084	-1.85257	0.0021802
OR1Q1	21.8524	-1.82669	0.00335742
LINC01411	70.6332	-1.81844	0.000179967
HS3ST5	43.5182	-1.80625	6.00585e-06
ADAMTS8	37.2225	-1.7986	4.68076e-05
CLSTN2	65.4894	-1.78776	0.0470266
TNFRSF11B	880.47	-1.78542	0.00154178
TENM4	112.175	-1.77776	4.57457e-05
TRHDE-AS1	253.01	-1.77681	2.17935e-12
PRSS30P	29.1567	-1.77335	0.0180148
VWCE	102.374	-1.76917	3.81984e-10
SHROOM2	80.0225	-1.75716	3.5803e-08
IGFBP1	1007.24	-1.74625	2.66088e-23
L1CAM	119.526	-1.73615	1.0729e-10
MFSD4A	13.2186	-1.73191	0.0358058
SOCS2	78.5101	-1.73041	0.00971421
AFAP1L2	147.813	-1.7201	4.42213e-11
PLCH1	36.1852	-1.71724	0.00997401
CTSH	484.048	-1.71185	0.00695209
TSSK1B	23.1287	-1.70793	0.0165468
PRSS23	4417.92	-1.68771	2.39031e-08
MYH14	467.071	-1.68365	6.33197e-11
PRSS22	274.47	-1.68246	2.56017e-10
BRINP2	40.6464	-1.68212	0.000209273
ARHGAP25	58.3749	-1.68145	5.38711e-06
VWF	313.866	-1.67733	1.25306e-08
GM2A	1026.8	-1.67619	6.74709e-09
SULF2	16.7099	-1.67512	0.019442
CCDC68	1302.83	-1.67206	0.0052446
KDR	138.7	-1.66887	0.0133205
FKBP9P1	78.1021	-1.64734	3.76459e-05
NANOS1	37.4216	-1.63144	0.000359765
HTR1B	24.4288	-1.62263	0.0124374
LRRC8B	43.9811	-1.61794	0.00101593
ABCG1	369.276	-1.60753	2.63075e-11
XIRP1	193.815	-1.60253	3.47429e-08
PAPPA-AS1	20.8504	-1.60124	0.0225606
TMEM163	75.4897	-1.5969	1.16273e-06
EBI3	69.8475	-1.588	0.00745628
INMT	36.7038	-1.58687	0.00566396
ADAMTS15	87.4111	-1.58679	0.00114982
GRHL1	29.5325	-1.58529	0.0068319
POSTN	327.547	-1.57812	6.20255e-08
TNFRSF10C	51.5351	-1.56562	0.000308267
FILIP1L	529.145	-1.56557	7.07083e-17
TEX37	30.7292	-1.56223	0.00430602
ACTG2	174.728	-1.5613	4.91025e-06
NEK10	826.885	-1.5576	6.86103e-18
PIEZO2	1518.32	-1.55304	6.55936e-19
MVK	89.7073	-1.55295	0.00389893
ZNF491	127.401	-1.53612	5.61758e-06
FBXO15	38.582	-1.53174	0.0135434
FDXR	416.267	-1.53044	3.00077e-07
BAALC	1964.78	-1.52768	6.78639e-20
ACE	199.465	-1.51623	1.22653e-09
LINC00704	45.2486	-1.51375	0.0112973
EXPH5	71.2549	-1.50994	0.000270877
JAG1	608.507	-1.50231	0.00745628
PLK2	3490.49	-1.48363	0.00533375
PLA2G12A	123.634	-1.4759	7.76093e-09
TUNAR	30.7933	-1.47074	0.00659375
BTG2	780.787	-1.47021	0.0420073
SLITRK1	64.3827	-1.46568	0.000922986
PLA2R1	535.479	-1.46508	1.04743e-06
CYP26B1	9241.52	-1.46257	2.10515e-06
TIMP3	20325.2	-1.46012	0.00411974
LNX1	53.024	-1.4544	0.0034163
PDGFB	1532.13	-1.45367	0.000105747
SGCD	154.732	-1.45312	0.00574625
ZNF469	1495.07	-1.45034	0.000196026
DHCR7	406.747	-1.42026	5.60862e-12
ZNF474	45.7085	-1.41784	0.00297217
FAM46C	596.13	-1.41517	9.49327e-07
AREG	10065.9	-1.41351	1.17212e-18
SLC30A4	78.7466	-1.41328	9.41574e-06
EPHX4	197.876	-1.40132	8.40978e-09
IL31RA	260.26	-1.40065	0.0244502
MGAT4A	49.1135	-1.39384	0.0146442
IL27RA	145.244	-1.38903	0.00738893
OR1J2	27.2317	-1.38539	0.0294085
LOC100419170	55.9103	-1.37267	0.00219267
SOX6	201.747	-1.37221	9.41978e-05
TGIF2	331.116	-1.36649	4.65116e-11
ASB2	323.081	-1.36332	0.000237817
RGCC	658.084	-1.36148	5.37998e-10
UBA52	3456.79	-1.35624	0.000166894
BSN	23.2195	-1.34864	0.0366515
CDIP1	283.991	-1.34481	6.74709e-09
ATP6V1C2	242.485	-1.34239	1.58095e-05
FUCA1	49.5175	-1.32629	0.0184613
ITGA4	136.087	-1.32003	0.0259674
ADD3	1483.82	-1.3198	9.9634e-06
FAS	828.582	-1.31965	2.67816e-13
DUSP3	4619.07	-1.31891	7.23348e-05
ENPP1	2346.72	-1.31846	0.000184494
ZBTB46	1207.01	-1.31779	0.00020544
ACER2	360.664	-1.30917	1.64328e-07
BMP7	297.871	-1.30661	1.65649e-07
NCR3LG1	738.272	-1.30346	4.26641e-05
SYTL5	99.9884	-1.2938	0.00745628
CD9	9053.82	-1.29197	2.67816e-13
STRA6	96.192	-1.28827	0.00188083
UACA	3829.47	-1.28749	2.27092e-08
ADAMTS16	101.533	-1.28091	3.82431e-05
SNCB	206.918	-1.27917	0.0136026
ITGA10	111.396	-1.27448	4.11014e-06
PPARGC1B	262.57	-1.27136	2.91976e-06
LNX2	302.481	-1.26954	1.16574e-06
KIF26B	336.821	-1.2692	0.000167424
RFLNB	747.482	-1.26866	2.90017e-05
TNFRSF10D	13772.7	-1.26622	4.21213e-07
GABRE	111.177	-1.26575	0.00280366
ARHGAP29	456.796	-1.26299	2.98171e-05
PRR26	55.8665	-1.25859	0.00402512
MGAT3	67.3393	-1.25664	0.0467302
OR1J4	38.5344	-1.25479	0.0218061
RNF152	664.348	-1.25437	0.00333986
CHRNA1	69.3916	-1.25103	0.00477651
SNCAIP	93.065	-1.23905	7.77366e-05
CYFIP2	323.833	-1.23902	7.32027e-11
LOC101928371	35.8951	-1.2377	0.0415794
ANK1	72.8775	-1.23675	0.032759
SYNGR3	117.797	-1.23274	6.85122e-05
CMBL	94.2478	-1.23245	8.33168e-05
MSRB3	510.529	-1.22891	4.32628e-09
FLVCR2	196.675	-1.21787	0.0343767
PTCHD4	97.5988	-1.21717	0.00280316
CLTB	480.292	-1.21356	0.00347785
GALNT5	1256.93	-1.20269	0.00281533
SEC16B	58.0272	-1.19995	0.0392112
CDH11	1222.03	-1.19984	0.000178927
IL17RD	158.252	-1.1909	0.000543981
LOC101927482	52.4631	-1.1893	0.00893837
TUFT1	206.047	-1.184	0.00336127
CRELD2	250.806	-1.18393	1.88398e-06
CYP2S1	380.518	-1.18285	0.00139676
ARL2BP	934.767	-1.18264	0.0225198
ESM1	1078.25	-1.18048	1.38248e-08
OLFML2A	631.221	-1.1804	0.00014141
SERINC5	1027.03	-1.18019	2.63075e-11
NT5DC3	344.223	-1.17877	0.00422921
COL1A1	56309.8	-1.17359	0.0173031
CD177	97.5494	-1.171	0.0031816
SQLE	944.226	-1.169	7.24268e-12
TP53	693.801	-1.16889	0.000786472
DRP2	2193.35	-1.15888	0.000183324
SREBF2	4685.58	-1.15041	3.13266e-07
RAB30	1165.64	-1.14493	0.00101743
TSPAN13	245.171	-1.1438	0.0096089
CHN1	500.723	-1.14065	0.0228823
LPCAT3	136.136	-1.14006	0.000125186
KCNC3	92.4438	-1.13673	0.00021136
PLEKHA6	509.642	-1.13069	1.48898e-08
TMEM35A	333.219	-1.121	0.00434896
TEAD4	157.768	-1.11373	0.0122677
POMK	688.76	-1.11354	0.00280973
EPHB6	62.5609	-1.11169	0.0130085
RPP25	64.5902	-1.11024	0.00209471
C14orf1	70.4666	-1.10986	0.00218301
IGFBP3	7814.46	-1.10676	0.0105089
KIAA0513	374.202	-1.10557	0.0273986
GABBR2	161.121	-1.10303	0.000125798
MYO1D	4866.69	-1.09904	1.35844e-08
C6orf132	40.175	-1.09794	0.0327308
BOC	231.304	-1.09617	5.63375e-06
MYO6	643.454	-1.09224	0.0101679
ASTN2	221.975	-1.0912	1.92525e-07
ARHGAP44	49.1282	-1.08921	0.0415422
CARD10	438.885	-1.08789	0.00338887
MLLT11	883.533	-1.08497	0.000753336
UGDH	2175.2	-1.08167	0.00351957
TANC1	955.782	-1.08002	2.46733e-07
PTTG1	123.737	-1.07956	0.0258169
NBPF3	70.3809	-1.07819	0.00101364
SHROOM3	432.913	-1.07788	1.81262e-07
OSR1	176.034	-1.07663	0.000530827
MSX2	196.032	-1.0732	1.20849e-05
GPR37	310.864	-1.06951	5.98612e-05
DMD	48.117	-1.06877	0.0487849
COL4A1	10512.3	-1.06296	0.0424666
C10orf10	181.121	-1.05943	0.000106066
SUGCT	129.242	-1.05868	0.0137913
XDH	287.524	-1.05718	0.000167705
MT1L	282.724	-1.05458	7.30911e-05
GCNT2	53.2286	-1.05448	0.0166745
TTN	103.801	-1.05387	0.00508924
CPA4	2006.95	-1.05324	0.00941474
GOLGA2P11	60.9286	-1.053	0.0367248
SAMD5	192.683	-1.05065	0.0245952
CECR6	91.5986	-1.04932	0.0427576
UCK2	1676.15	-1.04742	0.000443848
PDLIM1	2135.75	-1.04738	3.00283e-11
ARID3A	2226.76	-1.04321	3.55925e-09
NEDD8	601.988	-1.03781	0.0347612
ENC1	2327.31	-1.03609	0.0144195
LEF1	813.556	-1.03608	3.67049e-10
PIGR	52.8173	-1.03502	0.0109789
PDGFC	1905.47	-1.03193	5.05865e-05
AQP3	111.701	-1.031	0.0144195
SYTL2	168.22	-1.02996	0.0140099
SLC29A1	945.225	-1.02992	0.000112328
MITF	98.1007	-1.02983	0.00104259
TBC1D8	1555.12	-1.02944	5.28001e-06
GPER1	168.247	-1.02884	0.000791962
COQ8A	271.544	-1.02729	0.00017658
CCDC167	63.8213	-1.02706	0.0176177
PPT1	1568.24	-1.02532	3.62598e-06
MECOM	631.848	-1.0219	2.60188e-06
LINC00659	131.202	-1.02121	0.000151935
TRHDE	835.232	-1.01852	0.013864
FAM174B	116.267	-1.01836	0.00475688
COL3A1	1094.33	-1.01523	0.00775445
MPRIP	6065.67	-1.01334	0.0013199
LMO7	726.056	-1.01017	7.26391e-06
ABCB1	203.779	-1.00927	1.53872e-05
DDB2	875.251	-1.00923	6.7621e-11
ANKH	3104.46	-1.00912	5.34254e-12
KAZN	480.134	-1.00477	5.69046e-06
PFKFB2	74.6117	-1.00398	0.00659375
SMAD3	2921.72	-1.00369	1.04816e-05
AGAP2	260.931	-1.00294	0.0443134
SRGAP3	79.849	1.00141	0.00211166
NRP1	9936.54	1.00296	1.26735e-06
KCNE4	131.297	1.00541	0.000125798
CXCL3	260.653	1.0057	0.0183228
WWC1	193.762	1.00745	0.000228329
GSAP	1213.55	1.00814	0.000327379
CFL2	1406.82	1.00894	0.010274
SMG1P7	75.7924	1.01038	0.0213122
CPD	17338.4	1.01187	0.00182643
TNFAIP3	1908.79	1.01255	1.09029e-05
SERPINB2	39687.9	1.01589	9.01238e-13
IFITM1	4393.76	1.01615	0.0287138
SHISA2	99.6842	1.01624	0.000780226
LINC00936	195.773	1.02384	0.00645457
ZBTB12	81.7833	1.02617	0.0115582
CREG1	1140.31	1.0288	1.63001e-06
CEACAM19	169.127	1.02891	3.10093e-05
LGR4	184.977	1.03059	0.00327627
KIF14	118.612	1.03307	0.00362533
HES7	65.5883	1.03312	0.00527381
PEG10	4427.53	1.03337	0.00170453
ATP13A3	36576.8	1.03362	2.63075e-11
FGF2	10206.9	1.03933	0.000758462
RPSAP52	49.2809	1.04032	0.0165998
NHLRC3	214	1.04204	0.0204344
DKFZP586I1420	86.5946	1.04347	0.00284249
NOTCH2NL	225.119	1.04433	0.0024414
PDE4DIP	1828.8	1.04698	0.000158866
STAT4	143.203	1.04806	0.00420806
FOXP2	126.795	1.05089	0.021282
ERAP2	720.523	1.05102	0.00347785
LRRC15	3630.19	1.0537	0.00190089
CACNA1G	115.703	1.05565	0.00816243
CPEB1	412.261	1.05602	0.00845145
THBS2	12880	1.06063	8.62904e-05
CEBPD	555.57	1.06621	0.0121125
KLHL28	1172.46	1.06632	1.54404e-08
PLSCR1	3819.94	1.0669	0.0266034
PARP12	1860.6	1.06896	7.2256e-05
MTHFD2	1176.98	1.0694	0.0328632
BRCA2	216.182	1.07513	0.00206356
NCF2	244.18	1.07768	0.00482649
ALPK1	91.4293	1.0789	0.00385283
PARP14	15196.5	1.07944	0.00114264
HIST1H3A	112.755	1.08281	0.00214671
PAPPA	3142.97	1.08417	0.0107719
CAPN3	325.082	1.08655	4.26317e-05
SOX11	332.138	1.08679	8.98243e-07
ASS1	40.9555	1.08755	0.0251694
TAP2	2995.46	1.09158	7.80678e-05
SLC15A3	567.139	1.10294	0.0392491
P2RY8	97.4026	1.10864	0.0115273
IFIT5	2088.1	1.11381	0.000590252
SERPINB7	6245.98	1.11494	0.000111072
HIST1H2BE	31.121	1.11533	0.0309654
USP18	583.058	1.12198	0.00843852
DDX60L	8275.57	1.12552	9.72527e-06
LGALS3BP	7013.32	1.12753	0.034196
AARS	3747.31	1.12765	0.000590252
HEPHL1	1735.11	1.12788	9.17305e-07
UBA7	646.365	1.13047	0.0328505
SLC38A1	5094.95	1.13051	5.96155e-07
SOD2	25134.8	1.13171	9.32204e-11
PID1	640.008	1.13444	2.87663e-11
LOC100133331	65.6391	1.13953	0.0416331
TMEM47	615.158	1.14045	0.000543981
HNMT	131.197	1.14058	0.0274661
ABCC3	4663.36	1.14682	8.8025e-05
AUTS2	252.905	1.14738	2.11555e-08
PTPRZ1	155.924	1.14775	0.00935724
SERPINB3	49.0549	1.14875	0.0136053
ADGRL4	1930.64	1.14957	4.66259e-16
PNPT1	1352.95	1.15627	4.33317e-11
GPX8	455.294	1.15709	0.0256275
ANKRD36	3282.52	1.1641	2.39031e-08
IGFN1	2847.04	1.16734	0.0477192
NMI	139.67	1.16905	0.00677969
CFAP58-AS1	63.5903	1.17781	0.00158391
SNORD114-4	33.3027	1.17853	0.0171776
RASD1	602.81	1.18614	2.47935e-05
THAP10	68.8197	1.19147	0.0132196
TRIM14	1298.2	1.19715	0.000605148
FST	610.161	1.19744	1.20162e-05
MBP	108.819	1.20033	0.00391515
VGF	677.554	1.20211	0.00020833
LINC00996	99.8052	1.20328	0.00869536
MUC20	90.9789	1.20348	0.00284497
VENTX	252.462	1.20592	0.000251865
CSMD2	70.6301	1.20946	0.000572527
C5orf56	119.899	1.2108	0.0228823
APOL2	583.955	1.21094	0.00600834
TRANK1	5413.65	1.21181	5.62657e-05
RND3	12185.4	1.2153	8.20951e-08
CABLES1	353.071	1.21659	0.0210975
PDZRN3	335.653	1.2171	2.9737e-08
SH3RF2	121.915	1.22115	0.00299423
DDX58	3557.35	1.22371	7.60143e-08
TFAP2E	51.5496	1.22372	0.00566245
IRAK3	1730.64	1.22512	2.09191e-12
RPS6KA2	1134.6	1.22527	3.33781e-09
COQ2	352.847	1.2273	3.0307e-10
XAF1	4398.12	1.22731	0.000961846
APOL3	123.688	1.22821	0.00745628
BTN3A3	429.116	1.22916	0.000828533
MDK	988.101	1.23023	0.000164058
SLC7A11	741.229	1.23914	7.26625e-13
PPARGC1A	135.701	1.24454	2.27534e-05
SLC2A6	79.1887	1.24564	0.016453
CLDN12	2516.46	1.25139	1.85088e-06
MCAM	346.211	1.25214	1.04254e-05
KCNJ2	62.0888	1.25456	0.048305
AKR1C1	96.7728	1.26184	0.00440273
STEAP1	334.489	1.26247	9.11688e-08
HAS1	171.782	1.26252	0.000240411
BAMBI	1994.15	1.26857	0.000765833
WARS	3231.3	1.26889	2.78271e-07
DHRS3	273.244	1.27102	0.048161
SP140L	672.068	1.27146	0.0442041
STEAP2	151.459	1.27289	1.53269e-05
TMEM140	562.749	1.27378	0.00367356
STAT1	21478.6	1.2744	0.00845289
IFI30	133.12	1.27551	7.7641e-06
EPB41L4B	845.612	1.28539	0.000121969
ALOX12B	28.9468	1.29436	0.0431353
SATB1	408.766	1.29473	2.13403e-10
SLFN5	9999.83	1.30236	3.33701e-24
IL11	11797.3	1.30462	4.12248e-10
TDRD7	682.6	1.30556	1.92562e-08
ADAM9	3845.96	1.30624	1.60718e-05
ZBTB41	1338.08	1.30844	2.40066e-10
LINC00900	74.3825	1.30998	0.00172477
FGF18	25.4425	1.31054	0.0456199
DDIT3	1167.16	1.31054	2.96039e-07
TMEM26	133.757	1.31082	0.00209074
TMEM171	29.3871	1.31262	0.0180148
CA12	3847.43	1.31662	0.0463786
PATL2	126.312	1.3196	0.000869321
SERPINB9	65.6637	1.32121	0.0395953
DDIT4	4423.23	1.32215	0.000197843
GNB4	2418.5	1.32481	3.13605e-19
PER3	48.7792	1.32554	0.00181714
C11orf91	49.7603	1.32742	0.00512564
GPC6	48.1626	1.34921	0.00121476
CXCL8	49249.3	1.3592	2.34579e-09
ADRA2A	636.874	1.36796	1.09217e-07
LOC100130417	51.1843	1.37046	0.000395278
SAA1	230.281	1.37553	0.0205109
PSMB8-AS1	149.042	1.38659	5.70156e-05
CDH4	23.1875	1.39363	0.0207832
TMEM123	3384.83	1.39454	0.000299849
AGBL2	49.6324	1.4131	0.00755041
C9orf47	61.3325	1.41882	0.0481749
NTN4	142.197	1.42031	0.0039157
MMP19	3741.28	1.42128	8.14003e-23
RHCG	65.4445	1.42606	0.0273986
C1QL1	53.4486	1.43104	0.018513
ELOVL4	528.385	1.43264	7.7725e-16
MIR503HG	64.6323	1.43264	0.0135434
FAM46A	1702.68	1.43732	2.56017e-10
PARP9	3821.88	1.43954	0.00465633
HERC5	1519.11	1.44292	3.57043e-09
TRIM69	39.999	1.44296	0.00202484
PTGFR	823.084	1.4464	5.82512e-14
SAMHD1	2139.87	1.44694	0.000201258
ADAMTS6	1125.74	1.45916	1.09555e-08
PLPP3	665.813	1.46085	0.000605148
PILRA	481.964	1.4609	0.00340035
TRPC4	21.0211	1.4624	0.0346205
FLJ31356	35.3988	1.46575	0.0432903
SERPINB4	582.914	1.4709	3.61098e-15
PPIL6	37.849	1.47204	0.00673007
TMOD2	128.057	1.47533	8.58433e-09
KIAA1644	162.875	1.47807	0.0473035
GCH1	461.814	1.48211	0.00607712
OGFRL1	4439.99	1.48332	0.000100914
FMN2	526.271	1.50115	3.34223e-10
HSH2D	38.1691	1.50263	0.0254983
LUM	208.697	1.50546	2.16154e-06
PTGES	1818.67	1.50764	0.017893
AKR1C2	54.4261	1.50972	2.21552e-05
GCA	102.591	1.5196	0.0323028
LOC101409256	24.4972	1.53493	0.0114992
SHTN1	41.16	1.53613	0.000524628
SAA2	247.393	1.54806	0.00614908
MTVR2	25.2581	1.55231	0.00580875
TCF21	401.41	1.5544	6.52651e-15
EPSTI1	897.163	1.559	0.0027035
CXCL2	764.226	1.5695	5.982e-10
LINC01622	15.9332	1.57896	0.0339837
C1S	1891.98	1.58762	0.000299849
FPR2	107.194	1.59058	0.0258523
CXCL6	102.102	1.59097	7.29579e-08
IL18R1	213.799	1.59774	5.82509e-06
RAB39B	75.7867	1.61263	0.000871434
APOL6	2526.19	1.61395	2.57156e-06
CALB2	280.962	1.62036	3.81198e-05
PSMB9	404.004	1.62277	0.018457
KCND2	177.401	1.63802	7.14958e-08
C1R	1485.91	1.63966	0.000206332
ADGRL2	316.602	1.64589	9.47975e-16
TNIP3	151.086	1.64853	1.57189e-09
DCN	1469.67	1.65071	0.000104417
CXCL10	231.106	1.65908	3.04397e-08
HLA-DOB	37.7727	1.66065	0.000439607
CCDC71L	5544.96	1.66713	5.59159e-32
TYMP	243.926	1.66846	0.000114946
GREM2	330.48	1.67588	4.57524e-17
TFPI2	44858.8	1.6974	1.46397e-13
RPS6KA2-IT1	34.2678	1.70048	0.0201663
GJA3	575.277	1.70252	4.8782e-18
DDX60	4066.69	1.7077	2.0874e-05
SAMD11	56.3577	1.71298	0.000865973
HERC6	1563.26	1.71886	0.00110098
SAMD9	3628.35	1.71993	1.20849e-05
VNN3	143.534	1.73393	0.00117742
ISG15	2846.61	1.73429	0.00492814
BISPR	215.661	1.73735	0.00699722
UBQLNL	16.0789	1.74914	0.0323665
ALDH1A3	855.125	1.75297	7.24675e-06
GBP2	52.2944	1.75419	0.000288679
FGF7	36.2313	1.75563	0.00346067
TARID	69.8159	1.7717	5.03084e-08
IFIH1	2330.83	1.7742	0.000487551
GBP3	1640.44	1.77455	0.00420273
IFI6	9167.84	1.7779	0.00156005
LOC100419583	596.903	1.79082	2.25098e-07
LRP1B	34.6556	1.79259	0.000829187
BCAS1	19.3519	1.80179	0.0430662
ADAMTS5	914.237	1.82094	2.65104e-12
NFIB	46.011	1.84473	0.0315317
IL24	12501.5	1.85104	2.26455e-10
HIST1H3I	43.3867	1.86009	0.00215047
NDRG2	99.2797	1.86307	0.0460682
SAMD9L	2748.64	1.87705	0.00114982
PTX3	32.7804	1.87776	0.000167705
LYPD6	48.042	1.88545	0.00333986
AIM1	41.2579	1.90041	8.36117e-06
FAM65B	28.2359	1.92108	0.00574625
ALDH1L2	237.896	1.92149	0.00120121
MYPN	14.1351	1.93166	0.0188089
RTP4	158.363	1.93637	0.00344389
CFB	112.639	1.93937	0.000151935
IFI44	2358.73	1.95559	0.00017658
CXCL11	88.8962	1.95855	0.00126973
IFIT1	3495.68	1.9739	2.59661e-08
IL4I1	243.811	2.00631	3.27139e-05
APOL1	169.316	2.01948	0.0221223
SEMA3D	129.838	2.07297	0.000299269
GBP1	639.613	2.0749	4.21697e-08
PDZK1IP1	12.6584	2.09673	0.0114415
MOCOS	65.0239	2.1057	4.38086e-07
FAM129A	1109.42	2.11847	8.57703e-08
GBP5	85.691	2.13586	0.000704693
IL15RA	67.6152	2.15559	1.96189e-06
IFIT2	1705.16	2.17086	3.61999e-17
LMO2	19.0519	2.17103	0.00226665
IL6	2044.56	2.17673	6.36999e-15
IFIT3	3977.77	2.18179	3.22578e-09
LURAP1L	365.369	2.18642	3.33701e-24
PHGDH	320.148	2.22438	1.48898e-08
SV2B	12.9286	2.23255	0.00600834
B3GNT7	129.032	2.23913	1.17212e-18
MX2	1089.66	2.24375	3.64911e-07
GBP4	314.432	2.25428	3.98734e-07
ASNS	433.889	2.2814	2.63075e-11
NRIR	57.8928	2.31475	2.27534e-05
CCL5	202.37	2.36145	5.58595e-05
SLC16A7	1432.96	2.38506	8.71427e-21
CMPK2	1703.94	2.41707	5.3683e-07
GPX3	12.1812	2.46342	0.0222145
ADM2	96.2556	2.46932	1.66932e-07
PSAT1	285.379	2.60348	2.54176e-07
INHBE	40.16	2.6666	6.50225e-08
SLC6A9	102.066	2.70082	1.94839e-11
CD14	53.8864	2.70371	1.34929e-05
CYP24A1	11.9142	2.72404	0.0321388
RNF144B	267.147	2.73438	7.16757e-16
CLGN	1019.34	2.74174	7.04284e-17
VNN2	234.921	2.75394	4.65073e-08
OASL	1327.65	2.84552	9.27811e-42
LCN2	77.6862	2.86677	6.33295e-11
SAA4	7.98331	2.99183	0.0258715
ZBTB32	10.914	3.05871	0.00927371
CACNA1I	9.96636	3.21922	0.0144195
ZMAT1	6.72006	3.28826	0.0285696
RASSF10	6.06092	3.39388	0.0472602
LINC00473	17.146	3.50513	1.31067e-05
ZNF467	4.60317	3.51274	0.0408078
AIM2	17.0891	3.65009	0.000409656
IDO1	34.0644	3.85645	0.000493583
IFI44L	3324.07	3.86201	0.0107322
RSAD2	2346.8	3.9	3.01444e-34
LOC102724467	4.20092	3.9987	0.0354835
KLHDC7B	8.87498	4.04999	0.00836353
MKX	5.33083	4.35478	0.0129806
LINC01272	3.94603	4.52772	0.0280707
