## Supplementary Table 3 for "Circular *ANRIL* isoforms switch from repressors to activators of *p15/CDKN2B* expression during RAF1 oncogene-induced senescence"

### Sheet: Table S3.txt
pathways enriched in genes upregulated upon depletion of circANRIL e16-e5
Id	Items	Items_Details	Support	List size	Reference Support	Reference size	Hyp	Hyp_c	Genes
148	GO:0019221	cytokine-mediated signaling pathway (BP)	19	264	181	34208	3.03e-16	5.69e-14	STAT4,MX2,IFIT2,USP18,IFIT3,IFI30,OASL,IL15RA,ISG15,IRAK3,GBP2,XAF1,HLA-DOB,IFI6,STAT1,IFIT1,IL6,GBP1,IFITM1
149	GO:0019221,GO:0060337	cytokine-mediated signaling pathway (BP),type I interferon-mediated signaling pathway (BP)	11	264	75	34208	1.49e-11	1.4e-09	MX2,IFIT2,USP18,IFIT3,OASL,ISG15,GBP2,XAF1,IFI6,IFIT1,IFITM1
27	GO:0006955	immune response (BP)	20	264	382	34208	2.47e-11	1.55e-09	MBP,CXCL10,IFI44L,SAMHD1,AIM2,OASL,TAP2,CXCL3,CXCL6,CXCL2,CXCL11,CCL5,GBP2,HLA-DOB,IFI6,SERPINB4,IL18R1,SERPINB9,C1R,IL6
176	GO:0006953	acute-phase response (BP)	7	264	37	34208	1.27e-08	5.98e-07	ASS1,SAA1,PLSCR1,SAA2,SAA4,IL6,APOL2
3	GO:0009615	response to virus (BP)	11	264	144	34208	1.78e-08	6.68e-07	DDX60,MX2,IFIT2,IFI44L,IFI44,ISG15,IRAK3,CCL5,IFIT1,HERC5,IFITM1
72	GO:0045087	innate immune response (BP)	15	264	309	34208	2.22e-08	6.95e-07	SAA1,IFIH1,CFB,AIM2,RPS6KA2,DDX58,ISG15,TNFAIP3,IL18R1,CD14,C1R,HERC5,UBA7,LCN2,IFITM1
73	GO:0045087,GO:0032480	innate immune response (BP),negative regulation of type I interferon production (BP)	6	264	30	34208	1.01e-07	2.38e-06	IFIH1,DDX58,ISG15,TNFAIP3,HERC5,UBA7
135	GO:0032496	response to lipopolysaccharide (BP)	10	264	136	34208	1.15e-07	2.39e-06	CXCL10,NCF2,GCH1,IRAK3,DCN,SOD2,IDO1,STAT1,CD14,IL6
7	GO:0006954	inflammatory response (BP)	13	264	259	34208	1.33e-07	2.5e-06	APOL3,CXCL10,PTX3,CXCL3,CXCL6,CXCL2,CXCL11,CCL5,FPR2,IDO1,NMI,CD14,IL6
11	GO:0006954,GO:0006955,GO:0006935	inflammatory response (BP),immune response (BP),chemotaxis (BP)	6	264	32	34208	1.53e-07	2.61e-06	CXCL10,CXCL3,CXCL6,CXCL2,CXCL11,CCL5
13	GO:0006954,GO:0006935	inflammatory response (BP),chemotaxis (BP)	7	264	49	34208	9.81e-08	2.63e-06	CXCL10,CXCL3,CXCL6,CXCL2,CXCL11,CCL5,FPR2
5	GO:0009615,GO:0019221	response to virus (BP),cytokine-mediated signaling pathway (BP)	6	264	38	34208	4.48e-07	6.48e-06	MX2,IFIT2,ISG15,IRAK3,IFIT1,IFITM1
97	GO:0042493,GO:0007568	response to drug (BP),aging (BP)	6	264	38	34208	4.48e-07	6.48e-06	ASS1,DDIT3,NCF2,CCL5,SOD2,IL6
36	GO:0006935	chemotaxis (BP)	9	264	126	34208	6.36e-07	8.54e-06	CXCL10,TYMP,CXCL3,CXCL6,CXCL2,CXCL11,CCL5,FPR2,FGF2
10	GO:0006954,GO:0006955	inflammatory response (BP),immune response (BP)	7	264	65	34208	7.16e-07	8.97e-06	CXCL10,CXCL3,CXCL6,CXCL2,CXCL11,CCL5,IL6
6	GO:0009615,GO:0019221,GO:0060337	response to virus (BP),cytokine-mediated signaling pathway (BP),type I interferon-mediated signaling pathway (BP)	5	264	30	34208	3.21e-06	3.02e-05	MX2,IFIT2,ISG15,IFIT1,IFITM1
121	GO:0010951,GO:0030162	negative regulation of endopeptidase activity (BP),regulation of proteolysis (BP)	5	264	32	34208	4.48e-06	4.01e-05	SERPINB2,SERPINB7,SERPINB4,SERPINB9,SERPINB3
159	GO:0007568	aging (BP)	7	264	114	34208	3.07e-05	0.000169668	ASS1,DDIT3,NCF2,CCL5,DCN,SOD2,IL6
169	GO:0051607	defense response to virus (BP)	5	264	49	34208	3.81e-05	0.000188414	PLSCR1,RSAD2,CXCL10,SAMHD1,IL6
15	GO:0007165	signal transduction (BP)	23	264	1176	34208	4.78e-05	0.00022466	NRP1,APOL3,LGALS3BP,CXCL10,PILRA,CACNA1I,RPS6KA2,IL15RA,PTGES,CXCL6,CAPN3,IRAK3,FGF7,FGF18,FST,CXCL11,NDRG2,FGF2,MDK,RASD1,IL18R1,SRGAP3,ADRA2A
29	GO:0006955,GO:0019221	immune response (BP),cytokine-mediated signaling pathway (BP)	5	264	58	34208	8.65e-05	0.000387114	OASL,GBP2,HLA-DOB,IFI6,IL6
39	GO:0006508	proteolysis (BP)	14	264	543	34208	9.49e-05	0.000405628	C1S,CFB,USP18,AGBL2,MMP19,ADAMTS6,ADAM9,ERAP2,CPD,TNFAIP3,CAPN3,PAPPA,C1R,ADAMTS5
119	GO:0007267	cell-cell signaling (BP)	9	264	242	34208	0.000120098	0.000490835	NRP1,CXCL10,GJA3,ISG15,CXCL6,FGF18,CXCL11,CCL5,IL11
89	GO:0010628	positive regulation of gene expression (BP)	6	264	104	34208	0.000160979	0.000571019	PLSCR1,ADM2,PID1,RPS6KA2,CCL5,SOX11
21	GO:0007165,GO:0008284	signal transduction (BP),positive regulation of cell proliferation (BP)	5	264	73	34208	0.000258055	0.00085113	CXCL10,FGF7,FGF18,FGF2,ADRA2A
88	GO:0001822	kidney development (BP)	5	264	76	34208	0.000311502	0.000944554	ASS1,ALDH1A3,TCF21,DCN,SOX11
106	GO:0006811	ion transport (BP)	13	264	549	34208	0.000380138	0.00111665	KCNJ2,SLC7A11,CACNA1G,CACNA1I,KCNE4,SLC15A3,TRPC4,STEAP1,STEAP2,LCN2,KCND2,SLC38A1,HEPHL1
150	GO:0019221,GO:0060333	cytokine-mediated signaling pathway (BP),interferon-gamma-mediated signaling pathway (BP)	5	264	82	34208	0.000443114	0.0012622	IFI30,OASL,GBP2,HLA-DOB,GBP1
70	GO:0051384	response to glucocorticoid stimulus (BP)	5	264	84	34208	0.000495135	0.0013689	ASS1,ADAM9,HNMT,CCL5,IL6
92	GO:0042493	response to drug (BP)	9	264	301	34208	0.000595806	0.00155572	ASS1,ALDH1A3,DDIT3,GPX3,NCF2,CAPN3,CCL5,SOD2,IL6
57	GO:0045944	positive regulation of transcription from RNA polymerase II promoter (BP)	13	264	578	34208	0.000614416	0.00158233	TFAP2E,PLSCR1,STAT4,PPARGC1A,LMO2,NFIB,PID1,TCF21,DDX58,FGF2,IL11,IL6,SOX11
23	GO:0007165,GO:0007267	signal transduction (BP),cell-cell signaling (BP)	5	264	96	34208	0.000909595	0.00219236	NRP1,CXCL10,CXCL6,FGF18,CXCL11
86	GO:0007275	multicellular organismal development (BP)	17	264	945	34208	0.00117301	0.00272255	CREG1,NRP1,MMP19,HES7,LMO2,VENTX,FAM65B,TYMP,MKX,NOTCH2NL,SHISA2,NDRG2,SEMA3D,MDK,FMN2,SOX11,APOL2
53	GO:0055085	transmembrane transport (BP)	13	264	630	34208	0.00133997	0.00303512	SLC2A6,SLC6A9,SLC16A7,SLC7A11,CACNA1G,CACNA1I,TAP2,SLC15A3,RHCG,TRPC4,ABCC3,KCND2,SLC38A1
79	GO:0008284	positive regulation of cell proliferation (BP)	9	264	361	34208	0.00209926	0.00415432	CXCL10,FGF7,BAMBI,FGF18,FGF2,IL11,ADRA2A,IL6,SOX11
126	GO:0030154	cell differentiation (BP)	11	264	520	34208	0.00255408	0.00485018	NRP1,MMP19,FAM65B,TYMP,NOTCH2NL,PAPPA,NDRG2,PEG10,SEMA3D,MDK,SLFN5
151	GO:0034641	cellular nitrogen compound metabolic process (BP)	6	264	200	34208	0.00474363	0.0083346	ASS1,SLC7A11,PSMB9,ASNS,IDO1,SLC38A1
100	GO:0008285	negative regulation of cell proliferation (BP)	8	264	341	34208	0.00524799	0.00880913	NFIB,RPS6KA2,PTGES,WARS,SOD2,FGF2,IL6,IFITM1
43	GO:0007399,GO:0007275	nervous system development (BP),multicellular organismal development (BP)	5	264	149	34208	0.00612594	0.0100146	NRP1,NDRG2,SEMA3D,MDK,SOX11
2	GO:0006915	apoptotic process (BP)	11	264	594	34208	0.00682999	0.0108817	SATB1,PLSCR1,IL24,DDIT4,PSMB9,PEG10,FGF2,XAF1,CD14,RNF144B,TRIM69
87	GO:0007275,GO:0030154	multicellular organismal development (BP),cell differentiation (BP)	8	264	360	34208	0.00718886	0.0113572	NRP1,MMP19,FAM65B,TYMP,NOTCH2NL,NDRG2,SEMA3D,MDK
54	GO:0055085,GO:0006811	transmembrane transport (BP),ion transport (BP)	7	264	303	34208	0.0095238	0.0140982	SLC7A11,CACNA1G,CACNA1I,SLC15A3,TRPC4,KCND2,SLC38A1
145	GO:0007411	axon guidance (BP)	7	264	307	34208	0.0101851	0.0148434	CDH4,NRP1,CACNA1G,NTN4,CACNA1I,RPS6KA2,TRPC4
105	GO:0045893	positive regulation of transcription, DNA-dependent (BP)	9	264	468	34208	0.0110036	0.0156718	BRCA2,PPARGC1A,DDIT3,BAMBI,FGF2,MDK,LGR4,IL6,SOX11
42	GO:0007399	nervous system development (BP)	8	264	410	34208	0.014862	0.0201012	NRP1,CABLES1,NDRG2,FGF2,SEMA3D,MDK,TMOD2,SOX11
75	GO:0000122	negative regulation of transcription from RNA polymerase II promoter (BP)	8	264	416	34208	0.0160756	0.0215872	ZBTB32,PER3,SATB1,HES7,NFIB,TCF21,FST,SOX11
49	GO:0006810	transport (BP)	10	264	604	34208	0.0196682	0.0258575	SLC6A9,APOL3,CACNA1G,GJA3,CACNA1I,STEAP1,ABCC3,APOL6,PNPT1,APOL2
138	GO:0006916	anti-apoptosis (BP)	5	264	200	34208	0.0198612	0.0259299	SERPINB2,TNFAIP3,SOD2,IFI6,SERPINB9
120	GO:0007268	synaptic transmission (BP)	7	264	383	34208	0.0299479	0.0370408	KCNJ2,MBP,CACNA1G,RPS6KA2,FGF2,KCND2,SLC38A1
35	GO:0007155	cell adhesion (BP)	9	264	556	34208	0.0296175	0.0371205	HAS1,MCAM,CDH4,NRP1,LGALS3BP,RND3,ADAM9,FPR2,THBS2
134	GO:0055114	oxidation-reduction process (BP)	5	264	233	34208	0.0351225	0.0426002	GPX3,PHGDH,SOD2,MTHFD2,CYP24A1
