## Supplementary Table 4 for "Circular *ANRIL* isoforms switch from repressors to activators of *p15/CDKN2B* expression during RAF1 oncogene-induced senescence"

### Sheet: DOWN-resultsParsed 4-Genecodis.
pathways enriched in genes downregulated upon depletion of circANRIL e16-e5
Id	Items	Items_Details	Support	List size	Reference Support	Reference size	Hyp	Hyp_c	Genes
80	GO:0007275	multicellular organismal development (BP)	24	257	945	34208	2.44e-07	2.44e-05	L1CAM,ARHGDIB,PDGFB,SHROOM2,KIF26B,BMP8B,INSC,TP53,GRHL1,ENC1,PAEP,MSX2,TSSK1B,ANO1,PDGFC,DLL4,HEYL,MITF,JAG1,GCNT2,KDR,BMP10,TNFSF11,PLEKHB1
166	GO:0043066	negative regulation of apoptotic process (BP)	13	257	272	34208	1.71e-07	3.43e-05	LEF1,CX3CL1,OSR1,TP53,BTG2,MSX2,PPT1,MITF,CTSH,PLK2,KDR,AGAP2,SMAD3
145	GO:0001501	skeletal system development (BP)	9	257	134	34208	8.54e-07	4.27e-05	TEAD4,BMP8B,ALPL,TNFRSF11B,BMP7,ANKH,POSTN,SMAD3,CDH11
33	GO:0030335,GO:0043066	positive regulation of cell migration (BP),negative regulation of apoptotic process (BP)	5	257	27	34208	1.62e-06	6.49e-05	LEF1,CX3CL1,CTSH,KDR,SMAD3
183	GO:0001558	regulation of cell growth (BP)	6	257	65	34208	9.67e-06	0.000193341	ESM1,TMEM97,SOCS2,IL17RB,IGFBP1,IGFBP3
167	GO:0042127	regulation of cell proliferation (BP)	7	257	101	34208	1.17e-05	0.000213453	PDGFB,FAS,MECOM,MITF,JAG1,DHCR7,EGLN3
35	GO:0006508	proteolysis (BP)	15	257	543	34208	1.79e-05	0.000223784	TRHDE,ACE,CPA4,ADAMTS15,NEDD8,LONRF2,ADAMTS8,OTUB2,TMPRSS2,LCN1,CTSH,ADAMTS16,PRSS23,PRSS22,PCSK6
61	GO:0045944,GO:0043066	positive regulation of transcription from RNA polymerase II promoter (BP),negative regulation of apoptotic process (BP)	6	257	75	34208	2.21e-05	0.000260413	LEF1,OSR1,TP53,MITF,AGAP2,SMAD3
46	GO:0045944	positive regulation of transcription from RNA polymerase II promoter (BP)	15	257	578	34208	3.67e-05	0.000366549	SOX6,SREBF2,TEAD4,LEF1,OSR1,MYO6,TP53,MECOM,HEYL,MITF,BMP7,AGAP2,TNFSF11,SMAD3,PPARGC1B
52	GO:0045944,GO:0001701	positive regulation of transcription from RNA polymerase II promoter (BP),in utero embryonic development (BP)	5	257	51	34208	4.08e-05	0.000388378	SOX6,TEAD4,TP53,MECOM,SMAD3
24	GO:0007155,GO:0007596	cell adhesion (BP),blood coagulation (BP)	5	257	53	34208	4.92e-05	0.000427933	ITGA4,L1CAM,VWF,CD9,ENTPD1
107	GO:0007596	blood coagulation (BP)	13	257	457	34208	4.83e-05	0.00043894	ITGA4,F2RL2,PDE5A,L1CAM,PDGFB,SLC7A8,TP53,VWF,CD9,MRVI1,CD177,ENTPD1,TTN
68	GO:0000122,GO:0043066	negative regulation of transcription from RNA polymerase II promoter (BP),negative regulation of apoptotic process (BP)	5	257	55	34208	5.89e-05	0.000471461	LEF1,OSR1,TP53,MSX2,SMAD3
125	GO:0001666	response to hypoxia (BP)	8	257	175	34208	5.74e-05	0.00047818	PDE5A,ACE,PDGFB,CX3CL1,FAS,PDLIM1,SMAD3,EGLN3
69	GO:0043065	positive regulation of apoptotic process (BP)	8	257	178	34208	6.47e-05	0.000497419	PDE5A,ACE,TP53,FAS,MSX2,MLLT11,BMP7,IGFBP3
172	GO:0030168	platelet activation (BP)	9	257	234	34208	7.59e-05	0.00050592	F2RL2,PDE5A,PDGFB,CX3CL1,VWF,CD9,MRVI1,ENTPD1,TTN
23	GO:0007155	cell adhesion (BP)	14	257	556	34208	9.15e-05	0.000538512	OPCML,ITGA4,L1CAM,LEF1,BOC,MEGF10,VWF,CD9,ITGA10,PDZD2,CLSTN2,POSTN,ENTPD1,CDH11
28	GO:0030335	positive regulation of cell migration (BP)	6	257	105	34208	0.000146665	0.000715438	PDGFB,LEF1,CX3CL1,CTSH,KDR,SMAD3
190	GO:0009636	response to toxin (BP)	5	257	71	34208	0.000200048	0.000889104	SLC7A8,SLC30A4,HTR1B,FAS,HTR1D
40	GO:0006810	transport (BP)	14	257	604	34208	0.00021528	0.000935998	CHRNA1,GRIK4,ABCB1,ABCG1,SLC7A8,SLC29A1,SERPINA5,PAEP,GABRE,STRA6,FDXR,AQP3,ANKH,SMAD3
109	GO:0007596,GO:0030168	blood coagulation (BP),platelet activation (BP)	8	257	218	34208	0.000260868	0.00102301	F2RL2,PDE5A,PDGFB,VWF,CD9,MRVI1,ENTPD1,TTN
92	GO:0001701	in utero embryonic development (BP)	7	257	179	34208	0.000431729	0.0014391	SOX6,DUSP3,TEAD4,TP53,MECOM,SMAD3,TTN
122	GO:0007264,GO:0051056	small GTPase mediated signal transduction (BP),regulation of small GTPase mediated signal transduction (BP)	6	257	131	34208	0.000484403	0.00156259	ARHGDIB,ARHGAP25,ARHGAP44,RHOJ,CHN1,ARHGAP29
34	GO:0008360	regulation of cell shape (BP)	5	257	90	34208	0.000601553	0.00179568	MYH14,SHROOM3,RHOJ,PALMD,KDR
1	GO:0006355,GO:0045944	regulation of transcription, DNA-dependent (BP),positive regulation of transcription from RNA polymerase II promoter (BP)	7	257	201	34208	0.000857051	0.00231635	SOX6,TEAD4,OSR1,TP53,MECOM,MITF,PPARGC1B
112	GO:0045893	positive regulation of transcription, DNA-dependent (BP)	11	257	468	34208	0.000902787	0.00237576	PDGFB,LEF1,TP53,AFAP1L2,MECOM,MITF,IL31RA,MLLT11,BMP7,BMP10,SMAD3
54	GO:0045944,GO:0045892	positive regulation of transcription from RNA polymerase II promoter (BP),negative regulation of transcription, DNA-dependent (BP)	5	257	104	34208	0.00115624	0.00289059	LEF1,TP53,MECOM,HEYL,BMP7
175	GO:0001525	angiogenesis (BP)	6	257	160	34208	0.00137212	0.00334663	ESM1,COL4A1,CALCRL,DLL4,JAG1,KDR
18	GO:0007165	signal transduction (BP)	19	257	1176	34208	0.00155153	0.00360821	TRHDE,ASB2,PDE5A,CHRNA1,KCNH6,ARHGAP25,APLN,FAS,ARL2BP,ARHGAP44,TNFRSF11B,ANK1,DLL4,TNFRSF10C,CHN1,TNFRSF10D,PLK2,IGFBP1,PLEKHB1
129	GO:0014070	response to organic cyclic compound (BP)	5	257	112	34208	0.00160695	0.00369413	TIMP3,PDGFB,LEF1,NEDD8,BTG2
153	GO:0030308	negative regulation of cell growth (BP)	5	257	113	34208	0.0016712	0.00371378	TP53,ENPP1,PPT1,BMP10,SMAD3
75	GO:0008284	positive regulation of cell proliferation (BP)	9	257	361	34208	0.00175001	0.00380436	PDGFB,LEF1,ACER2,APLN,TBC1D8,PDGFC,IL31RA,CTSH,KDR
151	GO:0055114	oxidation-reduction process (BP)	7	257	233	34208	0.0019999	0.00412351	SQLE,CYP26B1,CYP2S1,UGDH,FDXR,MSRB3,DHCR7
136	GO:0030154	cell differentiation (BP)	11	257	520	34208	0.00207521	0.00423511	L1CAM,BMP8B,INSC,OSR1,TP53,TSSK1B,MECOM,DLL4,DHCR7,INHBB,TNFSF11
98	GO:0042493	response to drug (BP)	8	257	301	34208	0.00210371	0.00424992	SREBF2,PDGFB,ABCB1,TP53,HTR1B,FAS,ADD3,TNFRSF11B
56	GO:0045944,GO:0045893	positive regulation of transcription from RNA polymerase II promoter (BP),positive regulation of transcription, DNA-dependent (BP)	6	257	180	34208	0.00248434	0.00496867	LEF1,TP53,MECOM,MITF,BMP7,SMAD3
121	GO:0007264	small GTPase mediated signal transduction (BP)	8	257	312	34208	0.0026229	0.005093	ARHGDIB,ARHGAP25,ARHGAP44,RHOJ,RAB30,CHN1,ARHGAP29,AGAP2
133	GO:0007268	synaptic transmission (BP)	9	257	383	34208	0.00260306	0.00515457	GABBR2,CHRNA1,BSN,KCNC3,GRIK4,KCNH6,MYO6,HTR1B,HTR1D
97	GO:0045892,GO:0045893	negative regulation of transcription, DNA-dependent (BP),positive regulation of transcription, DNA-dependent (BP)	5	257	130	34208	0.00307549	0.00564311	PDGFB,LEF1,TP53,MECOM,BMP7
43	GO:0055085	transmembrane transport (BP)	12	257	630	34208	0.0031207	0.00567399	SLC16A12,SLCO2A1,KCNC3,ABCB1,SLC7A8,SLC29A1,KCNH6,SLC30A4,SPNS2,ATP12A,ATP6V1C2,AQP3
47	GO:0045944,GO:0000122	positive regulation of transcription from RNA polymerase II promoter (BP),negative regulation of transcription from RNA polymerase II promoter (BP)	5	257	154	34208	0.00628652	0.0101396	SOX6,LEF1,OSR1,TP53,SMAD3
142	GO:0007507	heart development (BP)	5	257	156	34208	0.0066311	0.0105256	ITGA4,PDGFB,OSR1,CALCRL,STRA6
20	GO:0006955	immune response (BP)	8	257	382	34208	0.00864677	0.0133027	ARHGDIB,CX3CL1,APLN,FAS,ENPP1,IL27RA,TNFSF11,SMAD3
182	GO:0006629	lipid metabolic process (BP)	6	257	241	34208	0.010049	0.0148874	SREBF2,ABCG1,ACER2,PLCH1,GM2A,SERINC5
163	GO:0019221	cytokine-mediated signaling pathway (BP)	5	257	181	34208	0.0121139	0.0174301	CX3CL1,IL31RA,EBI3,IL17RB,TNFSF11
37	GO:0007399	nervous system development (BP)	8	257	410	34208	0.0128298	0.0180702	PDE5A,L1CAM,INSC,ENC1,GFRA2,PPT1,CHN1,JAG1
103	GO:0008285	negative regulation of cell proliferation (BP)	7	257	341	34208	0.0150852	0.0201136	TP53,BTG2,MSX2,CD9,ADAMTS8,XIRP1,IGFBP3
11	GO:0006915	apoptotic process (BP)	10	257	594	34208	0.015003	0.0201383	UBA52,TP53,FAS,TNFRSF11B,RNF152,MECOM,CYFIP2,TNFRSF10C,TNFRSF10D,EGLN3
157	GO:0006886	intracellular protein transport (BP)	5	257	196	34208	0.0165655	0.0216543	SYTL2,SYTL5,MYO6,EXPH5,CLTB
155	GO:0006916	anti-apoptosis (BP)	5	257	200	34208	0.0179139	0.0229665	UBA52,FAS,TNFRSF10D,IL31RA,SOCS2
158	GO:0042981	regulation of apoptotic process (BP)	5	257	205	34208	0.0196988	0.0243195	CARD10,UBA52,TP53,FAS,INHBB
84	GO:0007275,GO:0030154	multicellular organismal development (BP),cell differentiation (BP)	7	257	360	34208	0.0196658	0.0244296	L1CAM,BMP8B,INSC,TP53,TSSK1B,DLL4,TNFSF11
0	GO:0006355	regulation of transcription, DNA-dependent (BP)	20	257	1609	34208	0.0195972	0.0246505	SOX6,TEAD4,ZBTB46,ABCG1,KCNH6,ZNF469,ZNF491,OSR1,DMD,PTTG1,TP53,GRHL1,BTG2,TGIF2,PDLIM1,MECOM,MITF,LMCD1,ARID3A,PPARGC1B
165	GO:0035556	intracellular signal transduction (BP)	6	257	303	34208	0.0275633	0.0326192	ASB2,ITK,PLCH1,CHN1,SOCS2,ARHGAP29
162	GO:0007411	axon guidance (BP)	6	257	307	34208	0.0291253	0.034265	L1CAM,MYH14,COL4A1,ANK1,BMP7,AGAP2
99	GO:0008152	metabolic process (BP)	6	257	316	34208	0.0328498	0.0375427	MYH14,UCK2,PLA2G12A,PPT1,GCNT2,MVK
96	GO:0045892	negative regulation of transcription, DNA-dependent (BP)	7	257	401	34208	0.0326889	0.0375735	PDGFB,LEF1,TP53,MSX2,MECOM,HEYL,BMP7
176	GO:0007283	spermatogenesis (BP)	6	257	317	34208	0.0332819	0.0378203	SREBF2,SERPINA5,CYP26B1,PTTG1,FAS,TSSK1B
66	GO:0000122	negative regulation of transcription from RNA polymerase II promoter (BP)	7	257	416	34208	0.0386237	0.0429152	SOX6,LEF1,OSR1,TP53,MSX2,LMCD1,SMAD3
